# Genome-resolved metagenomic analyses reveal the presence of a bacterial endosymbiont in an avian nasal mite (Rhinonyssidae; Mesostigmata)

**DOI:** 10.1101/2021.07.12.452008

**Authors:** Carolina Osuna-Mascaró, Jorge Doña, Kevin P. Johnson, Manuel de Rojas

**Affiliations:** Department of Biology, University of Nevada, Reno; Illinois Natural History Survey, Prairie Research Institute, University of Illinois at Urbana-Champaign, Champaign, USA; Departamento de Biología Animal, Universidad de Granada, Granada, Spain; Department of Microbiology and Parasitology, Faculty of Pharmacy, Universidad de Sevilla, Sevilla, Spain

**Keywords:** Rhinonyssidae, endosymbiont, metagenomic, Brucella

## Abstract

Rhinonyssidae (Mesostigmata) is a family of nasal mites only found in birds. All species are hematophagous endoparasites, which may damage the nasal cavities of birds, and also could be potential reservoirs or vectors of other infections. However, the role of members of Rhinonyssidae as disease vectors in wild bird populations remains uninvestigated, with studies of the microbiomes of Rhinonyssidae being almost non-existent. In the nasal mite (*Tinaminyssus melloi*) from rock doves (*Columba livia*), a previous study found evidence of a highly abundant putatively endosymbiotic bacteria from Class Alphaproteobacteria. Here, we expanded the sample size of this species, incorporated contamination controls, and increased sequencing depth in shotgun sequencing and genome-resolved metagenomic analyses. Our goal was to increase the information regarding this mite species with its putative endosymbiont. Our results support the endosymbiotic nature of this bacterial taxon, which is the first described for bird’s nasal mites to date, and improve the overall understanding of the microbiota inhabiting these mites.
